# Alternatively Spliced Dual-Coding Regions Contribute to the Human Gene Regulatory Program

**DOI:** 10.64898/2026.02.24.707805

**Authors:** Clément Goubert, Alexander J. Nord, Kaitlin Sawyer, Ken Youens-Clark, George Lesica, Travis J. Wheeler

## Abstract

In eukaryotes, alternative splicing allows a single gene to encode multiple protein isoforms, by conditionally using only a subset of the gene’s exons. In some cases, distinct isoforms utilize the same exon(s) in a different reading frame, thus encoding a distinct sequence of amino acids. Here, we provide a genome-wide view of such dual coding regions (DCRs) in humans. By mapping all reviewed human UniProtKB/Swiss-Prot isoforms to the human genome and tracking reading frames used by each isoform, we identified 1296 DCR-containing genes. Though it is possible for an exon to contain multiple reading frames that lead to DCRs simply due to noisy splicing, (i) mouse orthologs to human DCR genes appear to share a dual-coding nature with much greater frequency than is expected by chance and (ii) many human and mouse DCR isoforms show differential tissue-specific expression levels, suggesting a conserved functional role. DCRs are typically short (average: 95nt), confined to a single exon, and mostly appear to introduce early stop codons that lead to loss of C-terminal coding regions. At least one third of DCRs are likely to cause nonsense-mediated decay. DCR genes are not restricted to any particular functional category, suggesting that dual coding is broadly permissive rather than confined to specialized pathways. Structure prediction indicates that most amino acids produced by canonical-frame regions are involved in some secondary structural element, while non-canonical reading frames generally produce disordered peptides, supporting a model in which dual coding primarily rewires terminal regions and isoform stability rather than creating new folded domains. Our work characterizes DCRs as a fairly common byproduct of alternative splicing, sporadically co-opted and conserved in eukaryotes through evolution, contributing to gene regulation and functional diversity. We also provide web interfaces to enable visual exploration of DCR architecture and usage patterns.

**Significance statement:** More than a thousand human genes are known to harbor coding regions that are conditionally translated in alternative reading frames through alternative splicing or transcription start site selection; however, the functional relevance of these dual-coding regions remains poorly understood. We demonstrate that this dual-coding nature is conserved: most genes containing dual-coding regions in humans also show dual-coding potential in mice. We further show that the relative abundance of proteins encoded by the alternative reading frames can vary across tissues in humans and mice and that in most cases the non-canonical reading frame produces disordered peptide domains and protein truncation. We conclude that dual coding in eukaryotes is an emergent property of noisy transcription that has been repeatedly co-opted to fine-tune gene regulatory programs.
