## Supplementary material for "Alternatively Spliced Dual-Coding Regions Contribute to the Human Gene Regulatory Program": Table S2

### Sheet: Table_S2
Table S2. Differential Frame Usage DCR exon-exon junctions candidates in 53 GTEx tissues.
pairID (DCR_junction)	p_value (Boneferroni)	num_tissues	num_tests	num_frames	max_diff	disordinal_interaction	best_comp
1003_left	0	37	666	2	0.676102	***	Colon_transverse:Thyroid
1019_left	0	25	300	2	0.613263	***	Adipose_Subcutaneous:Testis
1064_left	0	13	78	3	0.987952	***	Brain_Amygdala:Cells_Cultured_fibroblasts
1146_left	0	21	210	2	0.651741	***	Brain_Cerebellar_Hemisphere:Liver
1215_left	0	37	666	2	0.779376	***	Adipose_Subcutaneous:Brain_Cerebellar_Hemisphere
1218_left	0	19	171	2	0.931034	***	Artery_Coronary:Heart_Atrial_Appendage
1278_left	0	23	253	2	0.880841	***	Brain_Cerebellum:Esophagus_Mucosa
1450_left	0	44	946	2	0.842105	***	Brain_Frontal_Cortex:Testis
1573_left	0	50	1225	2	0.887097	***	Brain_Cerebellar_Hemisphere:Cells_EBV_transformed_lymphocytes
1630_left	0	53	1378	2	0.914773	***	Adipose_Subcutaneous:Brain_Caudate
168_left	0	12	66	2	0.92205	***	Artery_Tibial:Muscle_Skeletal
1812_left	0	51	1275	2	0.985121	***	Adipose_Subcutaneous:Brain_Amygdala
1912_left	0	50	1225	2	0.785948	***	Brain_Cerebellar_Hemisphere:Cells_Cultured_fibroblasts
361_left	0	47	1081	2	0.945486	***	Artery_Aorta:Testis
481_left	0	52	1326	2	0.947987	***	Adipose_Subcutaneous:Brain_Cerebellar_Hemisphere
518_left	0	51	1275	2	0.915254	***	Adipose_Subcutaneous:Bladder
520_left	0	50	1225	2	0.765676	***	Brain_Cerebellar_Hemisphere:Uterus
523_left	0	53	1378	2	0.723231	***	Adipose_Subcutaneous:Brain_Cerebellar_Hemisphere
533_left	0	53	1378	2	0.64969	***	Brain_Cerebellum:Esophagus_Mucosa
574_left	0	45	990	2	0.613607	***	Brain_Cerebellar_Hemisphere:Cells_EBV_transformed_lymphocytes
591_left	0	43	903	2	0.9375	***	Brain_Cerebellar_Hemisphere:Cells_EBV_transformed_lymphocytes
757_left	0	48	1128	2	0.8	***	Brain_Cerebellar_Hemisphere:Cells_EBV_transformed_lymphocytes
774_left	0	43	903	2	0.875926	***	Adipose_Subcutaneous:Brain_Caudate
987_left	0	53	1378	2	0.681235	***	Brain_Amygdala:Cells_EBV_transformed_lymphocytes
1287_left	1.44412e-242	53	1378	2	0.602664	***	Brain_Cerebellum:Pancreas
247_left	2.35185e-229	49	1176	2	0.904062	***	Cells_Cultured_fibroblasts:Esophagus_Muscularis
1439_left	3.4915e-205	50	1225	2	0.717284	***	Adipose_Subcutaneous:Brain_Hypothalamus
748_right	2.09852e-204	53	1378	2	0.569712	***	Brain_Cerebellum:Brain_Spinal_cord
762_left	7.77257e-196	53	1378	2	0.647948	***	Muscle_Skeletal:Uterus
1453_left	4.76298e-187	45	990	2	0.733715	***	Brain_Cerebellar_Hemisphere:Cells_EBV_transformed_lymphocytes
1875_right	1.60411e-165	51	1275	2	0.509083	***	Brain_Spinal_cord:Cells_EBV_transformed_lymphocytes
1619_right	2.60461e-154	53	1378	2	0.406211	***	Adipose_Subcutaneous:Brain_Cerebellar_Hemisphere
907_right	6.59622e-144	16	120	2	0.845551	***	Brain_Hippocampus:Whole_blood
365_right	3.34569e-121	15	105	2	0.622991	***	Brain_Cerebellum:Small_Intestine_Terminal_Ileum
923_left	5.87947e-119	49	1176	2	0.655009	***	Artery_Aorta:Cells_EBV_transformed_lymphocytes
781_left	5.24274e-114	51	1275	2	0.585419	***	Testis:Vagina
1086_left	5.16816e-93	43	903	2	0.743933	***	Brain_Cerebellum:Muscle_Skeletal
639_left	2.40009e-91	15	105	2	0.460029	***	Brain_Cerebellum:Testis
560_left	3.9008e-88	49	1176	2	0.597513	***	Liver:Muscle_Skeletal
1291_left	5.64615e-83	53	1378	2	0.461023	***	Brain_Cerebellar_Hemisphere:Cells_EBV_transformed_lymphocytes
323_right	1.90156e-80	52	1326	2	0.739431	***	Brain_Anterior_cingulate_cortex:Spleen
458_left	1.28175e-76	39	741	2	0.695556	***	Adipose_Visceral:Muscle_Skeletal
1296_right	8.32144e-76	15	105	2	0.720539	***	Brain_Cerebellum:Testis
798_right	3.99483e-70	25	300	2	0.52381	***	Brain_Spinal_cord:Muscle_Skeletal
1768_left	7.7827e-67	47	1081	2	0.498512	***	Brain_cortex:Testis
1474_right	1.23952e-62	2	1	2	0.860471	***	Testis:Uterus
1219_left	8.54958e-54	44	946	2	0.694452	***	Brain_Cerebellar_Hemisphere:Thyroid
2012_left	2.4592e-53	51	1275	2	0.695785	***	Brain_Nucleus_accumbens:Esophagus_Mucosa
638_left	3.71048e-49	52	1326	2	0.570683	***	Brain_Spinal_cord:Colon_transverse
167_left	1.60439e-47	53	1378	2	0.499251	***	Liver:Skin_Sun_Exposed
152_left	3.12952e-46	46	1035	2	0.450616	***	Heart_Left_Ventricle:Ovary
412_left	8.87126e-43	2	1	2	0.501219	***	Liver:Testis
818_left	1.86689e-41	7	21	2	0.40152	***	Cervix_Ectocervix:Skin_Sun_Exposed
1695_left	1.31936e-36	19	171	2	0.407658	***	Adipose_Subcutaneous:Colon_transverse
749_right	1.13883e-34	51	1275	2	0.575062	***	Muscle_Skeletal:Whole_blood
858_left	1.36986e-33	51	1275	2	0.532072	***	Brain_Frontal_Cortex:Vagina
471_left	8.02245e-32	39	741	2	0.50075	***	Cells_Cultured_fibroblasts:Uterus
1664_right	1.15911e-29	24	276	2	0.572988	***	Breast_Mammary_Tissue:Cells_EBV_transformed_lymphocytes
217_left	3.96856e-28	13	78	2	0.537446	***	Brain_Hypothalamus:Testis
130_right	8.03409e-24	3	3	2	0.563424	***	Cells_EBV_transformed_lymphocytes:Testis
623_left	8.23999e-22	6	15	2	0.435395	***	Brain_Cerebellum:Prostate
70_right	1.07468e-14	24	276	2	0.457449	***	Adipose_Subcutaneous:Nerve_Tibial
929_left	2.28247e-14	16	120	2	0.555995	***	Adrenal_Gland:Nerve_Tibial
1196_left	4.41928e-13	38	703	2	0.404891	***	Brain_Anterior_cingulate_cortex:Brain_Hypothalamus
739_left	1.28424e-12	9	36	2	0.530877	***	Colon_Sigmoid:Pituitary
1270_left	0	53	1378	2	0.549223	NS	Adipose_Subcutaneous:Brain_Spinal_cord
1336_left	0	53	1378	2	0.481687	NS	Adipose_Subcutaneous:Brain_Cerebellar_Hemisphere
1386_left	0	34	561	2	0.445434	NS	Adipose_Visceral:Brain_Frontal_Cortex
1640_left	0	53	1378	2	0.425	NS	Brain_Cerebellum:Cells_Cultured_fibroblasts
1756_left	0	53	1378	2	0.438802	NS	Cells_Cultured_fibroblasts:Heart_Left_Ventricle
39_left	0	20	190	2	0.725128	NS	Brain_Substantia_nigra:Whole_blood
501_left	0	33	528	2	0.619048	NS	Brain_Substantia_nigra:Cells_Cultured_fibroblasts
901_left	0	53	1378	2	0.502931	NS	Adrenal_Gland:Liver
977_left	0	52	1326	2	0.414439	NS	Brain_cortex:Breast_Mammary_Tissue
1894_left	7.98168e-282	53	1378	2	0.48524	NS	Brain_Amygdala:Brain_Cerebellum
1255_left	3.98321e-248	44	946	2	0.460166	NS	Pancreas:Vagina
1784_left	2.06516e-185	49	1176	2	0.426407	NS	Brain_Cerebellar_Hemisphere:Testis
1373_left	7.92647e-180	37	666	2	0.425702	NS	Brain_Cerebellar_Hemisphere:Esophagus_Mucosa
94_left	1.22381e-160	41	820	2	0.605882	NS	Adipose_Subcutaneous:Brain_Substantia_nigra
398_left	9.28684e-153	53	1378	2	0.402025	NS	Brain_Frontal_Cortex:Cells_EBV_transformed_lymphocytes
345_left	5.69702e-152	43	903	2	0.495495	NS	Brain_Spinal_cord:Esophagus_Gastroesophageal_Junction
1651_left	2.14671e-130	53	1378	2	0.449125	NS	Brain_Cerebellum:Cells_EBV_transformed_lymphocytes
875_left	7.75715e-110	45	990	2	0.596854	NS	Adrenal_Gland:Brain_Cerebellum
1093_right	8.04024e-103	52	1326	2	0.524296	NS	Brain_Anterior_cingulate_cortex:Cells_EBV_transformed_lymphocytes
388_left	2.63659e-95	53	1378	2	0.441347	NS	Brain_Cerebellar_Hemisphere:Cells_Cultured_fibroblasts
2017_left	1.80449e-90	18	153	2	0.519481	NS	Artery_Tibial:Brain_Hypothalamus
181_right	3.87854e-87	51	1275	2	0.450148	NS	Brain_Frontal_Cortex:Cells_EBV_transformed_lymphocytes
833_left	1.40685e-82	24	276	3	0.468429	NS	Brain_Hypothalamus:Cervix_Endocervix
326_left	4.08114e-78	53	1378	2	0.490142	NS	Brain_Cerebellar_Hemisphere:Testis
1861_left	1.42807e-75	16	120	2	0.44898	NS	Esophagus_Mucosa:Kidney_Cortex
647_left	2.76367e-75	23	253	2	0.440476	NS	Artery_Tibial:Cells_Cultured_fibroblasts
359_left	2.466e-69	30	435	2	0.498521	NS	Cells_EBV_transformed_lymphocytes:Testis
576_left	5.13184e-67	48	1128	2	0.428058	NS	Brain_Caudate:Kidney_Cortex
1914_left	3.70934e-57	7	21	2	0.43705	NS	Brain_Cerebellum:Testis
1046_left	2.13973e-54	53	1378	2	0.435638	NS	Brain_Caudate:Brain_Cerebellar_Hemisphere
1257_left	1.78793e-53	13	78	2	0.476793	NS	Brain_Amygdala:Brain_Cerebellar_Hemisphere
1762_left	6.68538e-42	3	3	2	0.5625	NS	Cells_EBV_transformed_lymphocytes:Prostate
1902_left	3.27288e-37	11	55	2	0.406707	NS	Ovary:Small_Intestine_Terminal_Ileum
1150_left	4.13628e-34	51	1275	2	0.435511	NS	Brain_Cerebellar_Hemisphere:Cells_Cultured_fibroblasts
1342_left	2.25202e-33	3	3	2	0.419753	NS	Bladder:Pancreas
60_left	2.02769e-29	6	15	2	0.436775	NS	Esophagus_Mucosa:Pituitary
282_left	4.04187e-27	8	28	2	0.414634	NS	Brain_Frontal_Cortex:Skin_Sun_Exposed
1275_left	4.09796e-25	25	300	2	0.448623	NS	Brain_Frontal_Cortex:Testis
1250_left	8.68513e-23	43	903	2	0.452467	NS	Brain_Cerebellar_Hemisphere:Nerve_Tibial
718_left	1.10306e-17	7	21	2	0.456522	NS	Brain_Cerebellar_Hemisphere:Brain_Hypothalamus
1845_left	9.8322e-17	52	1326	2	0.406619	NS	Adrenal_Gland:Brain_Hypothalamus
1841_left	2.28439e-15	25	300	2	0.400966	NS	Fallopian_Tube:Minor_Salivary_Gland
1944_left	1.33294e-11	16	120	2	0.412276	NS	Brain_Frontal_Cortex:Pituitary
