## Supplementary material for "Alternatively Spliced Dual-Coding Regions Contribute to the Human Gene Regulatory Program": Table S3

### Sheet: Table_S1
Table S2. GTEx samples and library sizes
sample	tissue	lib_size
SRR1070184	Adipose_Subcutaneous	33621307
SRR1102631	Adipose_Subcutaneous	45233677
SRR1309160	Adipose_Subcutaneous	38163870
SRR1317410	Adipose_Subcutaneous	41647833
SRR1318354	Adipose_Subcutaneous	54013872
SRR1332969	Adipose_Subcutaneous	39807061
SRR1345609	Adipose_Subcutaneous	46367671
SRR1409854	Adipose_Subcutaneous	75238239
SRR1446028	Adipose_Subcutaneous	34625238
SRR1467080	Adipose_Subcutaneous	31788731
SRR1098567	Adipose_Visceral	36698293
SRR1098712	Adipose_Visceral	46256123
SRR1340486	Adipose_Visceral	41092540
SRR1343302	Adipose_Visceral	37909886
SRR1368692	Adipose_Visceral	36311913
SRR1394734	Adipose_Visceral	36026650
SRR1398074	Adipose_Visceral	34975566
SRR1402285	Adipose_Visceral	48167159
SRR1432085	Adipose_Visceral	33716127
SRR811748	Adipose_Visceral	61038703
SRR1076823	Adrenal_Gland	35011700
SRR1092686	Adrenal_Gland	41286742
SRR1099598	Adrenal_Gland	37064855
SRR1319363	Adrenal_Gland	52278771
SRR1320536	Adrenal_Gland	53063554
SRR1378179	Adrenal_Gland	37006088
SRR1391494	Adrenal_Gland	34055945
SRR1400141	Adrenal_Gland	40579218
SRR1400730	Adrenal_Gland	42761928
SRR811237	Adrenal_Gland	65411686
SRR1073705	Artery_Aorta	32029379
SRR1094027	Artery_Aorta	31784965
SRR1094430	Artery_Aorta	31495224
SRR1101957	Artery_Aorta	39665342
SRR1381733	Artery_Aorta	55146839
SRR1397837	Artery_Aorta	30104586
SRR1441335	Artery_Aorta	38590435
SRR1444763	Artery_Aorta	52024629
SRR1474351	Artery_Aorta	43799063
SRR1474600	Artery_Aorta	31153241
SRR1088606	Artery_Coronary	49554212
SRR1309403	Artery_Coronary	38621226
SRR1340010	Artery_Coronary	40421935
SRR1414749	Artery_Coronary	49505277
SRR1416617	Artery_Coronary	38015853
SRR1435330	Artery_Coronary	67461348
SRR1468469	Artery_Coronary	35184638
SRR1489092	Artery_Coronary	34327219
SRR5125514	Artery_Coronary	60559971
SRR808752	Artery_Coronary	51199928
SRR1313536	Artery_Tibial	40319879
SRR1315041	Artery_Tibial	40691928
SRR1316151	Artery_Tibial	54913099
SRR1334265	Artery_Tibial	43629655
SRR1338988	Artery_Tibial	53053707
SRR1407492	Artery_Tibial	44757440
SRR1480431	Artery_Tibial	37819151
SRR1500598	Artery_Tibial	42161289
SRR614695	Artery_Tibial	48157038
SRR615982	Artery_Tibial	43615486
SRR1071717	Bladder	35109055
SRR1079830	Bladder	40396719
SRR1081765	Bladder	32675088
SRR1085402	Bladder	27910763
SRR1086236	Bladder	37381955
SRR1092208	Bladder	39756754
SRR1093930	Bladder	38955595
SRR1097296	Bladder	32791308
SRR1099957	Bladder	45409706
SRR1120296	Bladder	30554682
SRR1359123	Brain_Amygdala	47556647
SRR1446287	Brain_Amygdala	30666985
SRR1448226	Brain_Amygdala	39092704
SRR1467294	Brain_Amygdala	55117231
SRR1487825	Brain_Amygdala	40585872
SRR1500428	Brain_Amygdala	58644333
SRR1500800	Brain_Amygdala	38303239
SRR598671	Brain_Amygdala	45163430
SRR603068	Brain_Amygdala	53339811
SRR656516	Brain_Amygdala	55127529
SRR1316297	Brain_Anterior_cingulate_cortex	35880601
SRR1336158	Brain_Anterior_cingulate_cortex	37176139
SRR1337648	Brain_Anterior_cingulate_cortex	37045712
SRR1354910	Brain_Anterior_cingulate_cortex	41371350
SRR1359171	Brain_Anterior_cingulate_cortex	37280930
SRR1397906	Brain_Anterior_cingulate_cortex	38300689
SRR1405485	Brain_Anterior_cingulate_cortex	40222228
SRR1471350	Brain_Anterior_cingulate_cortex	45803754
SRR1472150	Brain_Anterior_cingulate_cortex	57388469
SRR614900	Brain_Anterior_cingulate_cortex	50386307
SRR1361757	Brain_Caudate	30227551
SRR1368222	Brain_Caudate	41363541
SRR1434138	Brain_Caudate	45121665
SRR1456333	Brain_Caudate	35350308
SRR602622	Brain_Caudate	49047276
SRR602839	Brain_Caudate	72703800
SRR608174	Brain_Caudate	68134292
SRR614479	Brain_Caudate	59573047
SRR818396	Brain_Caudate	67773296
SRR820292	Brain_Caudate	57252600
SRR1100872	Brain_Cerebellar_Hemisphere	36341894
SRR1355061	Brain_Cerebellar_Hemisphere	41362461
SRR1402513	Brain_Cerebellar_Hemisphere	34212728
SRR1408285	Brain_Cerebellar_Hemisphere	42867624
SRR1439674	Brain_Cerebellar_Hemisphere	47191231
SRR1473185	Brain_Cerebellar_Hemisphere	41558809
SRR1477773	Brain_Cerebellar_Hemisphere	47548110
SRR660812	Brain_Cerebellar_Hemisphere	62113043
SRR818188	Brain_Cerebellar_Hemisphere	60346268
SRR821468	Brain_Cerebellar_Hemisphere	69837659
SRR1086680	Brain_Cerebellum	35500555
SRR1307770	Brain_Cerebellum	42711917
SRR1361714	Brain_Cerebellum	50624030
SRR1361736	Brain_Cerebellum	34694288
SRR1401552	Brain_Cerebellum	42834063
SRR1403875	Brain_Cerebellum	49215159
SRR1472621	Brain_Cerebellum	29820549
SRR1479802	Brain_Cerebellum	44073428
SRR5125410	Brain_Cerebellum	65784689
SRR613270	Brain_Cerebellum	47979703
SRR1081741	Brain_cortex	36992547
SRR1083632	Brain_cortex	59447324
SRR1311400	Brain_cortex	55278808
SRR1315269	Brain_cortex	39780728
SRR1315866	Brain_cortex	52824500
SRR1323043	Brain_cortex	49962124
SRR1331335	Brain_cortex	43347528
SRR1331751	Brain_cortex	37070842
SRR1332796	Brain_cortex	34177556
SRR1333930	Brain_cortex	38140657
SRR1099499	Brain_Frontal_Cortex	36174419
SRR1328895	Brain_Frontal_Cortex	31171336
SRR1356619	Brain_Frontal_Cortex	43116728
SRR1367943	Brain_Frontal_Cortex	41043374
SRR1418837	Brain_Frontal_Cortex	37136109
SRR1447693	Brain_Frontal_Cortex	37933556
SRR1455925	Brain_Frontal_Cortex	59500493
SRR1457482	Brain_Frontal_Cortex	38917655
SRR1487362	Brain_Frontal_Cortex	39017077
SRR601500	Brain_Frontal_Cortex	53436255
SRR1329090	Brain_Hippocampus	38221844
SRR1341898	Brain_Hippocampus	44088862
SRR1357021	Brain_Hippocampus	43079291
SRR1362464	Brain_Hippocampus	37604417
SRR1377927	Brain_Hippocampus	39231978
SRR1387032	Brain_Hippocampus	37782243
SRR1480307	Brain_Hippocampus	34361257
SRR5125371	Brain_Hippocampus	71051028
SRR613474	Brain_Hippocampus	44772397
SRR658977	Brain_Hippocampus	47389626
SRR1071289	Brain_Hypothalamus	31765066
SRR1080172	Brain_Hypothalamus	35040045
SRR1316535	Brain_Hypothalamus	52219757
SRR1320873	Brain_Hypothalamus	44568156
SRR1334717	Brain_Hypothalamus	49354028
SRR1433600	Brain_Hypothalamus	73248240
SRR1443713	Brain_Hypothalamus	236594898
SRR1486496	Brain_Hypothalamus	48430156
SRR5125350	Brain_Hypothalamus	63175112
SRR818348	Brain_Hypothalamus	63175112
SRR1087031	Brain_Nucleus_accumbens	30529584
SRR1340301	Brain_Nucleus_accumbens	32656815
SRR1370262	Brain_Nucleus_accumbens	79168684
SRR1400997	Brain_Nucleus_accumbens	29742627
SRR1445408	Brain_Nucleus_accumbens	47696975
SRR1445532	Brain_Nucleus_accumbens	44828506
SRR1465356	Brain_Nucleus_accumbens	46288606
SRR600348	Brain_Nucleus_accumbens	51876180
SRR661433	Brain_Nucleus_accumbens	31712275
SRR817978	Brain_Nucleus_accumbens	61699408
SRR1075898	Brain_Putamen	50413865
SRR1334741	Brain_Putamen	39928438
SRR1345478	Brain_Putamen	38308709
SRR1374115	Brain_Putamen	47025000
SRR1388979	Brain_Putamen	44693289
SRR1403831	Brain_Putamen	44352044
SRR1403958	Brain_Putamen	39736988
SRR1407315	Brain_Putamen	41874160
SRR1417505	Brain_Putamen	40957303
SRR600533	Brain_Putamen	76916484
SRR1073755	Brain_Spinal_cord	43487334
SRR1330498	Brain_Spinal_cord	56232832
SRR1369148	Brain_Spinal_cord	38594637
SRR1396659	Brain_Spinal_cord	39104891
SRR1401295	Brain_Spinal_cord	43467492
SRR1413768	Brain_Spinal_cord	47190904
SRR1441701	Brain_Spinal_cord	45735633
SRR1446828	Brain_Spinal_cord	64222335
SRR1453932	Brain_Spinal_cord	56750082
SRR602871	Brain_Spinal_cord	50861630
SRR1335688	Brain_Substantia_nigra	36795610
SRR1338923	Brain_Substantia_nigra	41009082
SRR1419148	Brain_Substantia_nigra	41293150
SRR1459585	Brain_Substantia_nigra	54679640
SRR1498482	Brain_Substantia_nigra	46045655
SRR601787	Brain_Substantia_nigra	108403745
SRR604050	Brain_Substantia_nigra	53862430
SRR662138	Brain_Substantia_nigra	40562515
SRR817686	Brain_Substantia_nigra	61421961
SRR820518	Brain_Substantia_nigra	57652353
SRR1100893	Breast_Mammary_Tissue	38712792
SRR1322249	Breast_Mammary_Tissue	42492535
SRR1335917	Breast_Mammary_Tissue	45866706
SRR1365622	Breast_Mammary_Tissue	30256091
SRR1369584	Breast_Mammary_Tissue	34153883
SRR1420936	Breast_Mammary_Tissue	54653615
SRR1437644	Breast_Mammary_Tissue	38792232
SRR1490246	Breast_Mammary_Tissue	44847665
SRR5125545	Breast_Mammary_Tissue	66266992
SRR660283	Breast_Mammary_Tissue	55399675
SRR1071337	Cells_Cultured_fibroblasts	40859280
SRR1081838	Cells_Cultured_fibroblasts	55883700
SRR1093031	Cells_Cultured_fibroblasts	41965515
SRR1096782	Cells_Cultured_fibroblasts	40245094
SRR1097221	Cells_Cultured_fibroblasts	38852849
SRR1321088	Cells_Cultured_fibroblasts	55995438
SRR1433771	Cells_Cultured_fibroblasts	49908891
SRR1459352	Cells_Cultured_fibroblasts	30966622
SRR811097	Cells_Cultured_fibroblasts	81803720
SRR816839	Cells_Cultured_fibroblasts	68240751
SRR1095309	Cells_EBV_transformed_lymphocytes	65882123
SRR1105369	Cells_EBV_transformed_lymphocytes	43469347
SRR1323422	Cells_EBV_transformed_lymphocytes	55708464
SRR1325527	Cells_EBV_transformed_lymphocytes	48457792
SRR1340804	Cells_EBV_transformed_lymphocytes	51818852
SRR1341432	Cells_EBV_transformed_lymphocytes	28623062
SRR1353437	Cells_EBV_transformed_lymphocytes	70778672
SRR809725	Cells_EBV_transformed_lymphocytes	64900552
SRR812562	Cells_EBV_transformed_lymphocytes	61823041
SRR820709	Cells_EBV_transformed_lymphocytes	66008526
SRR1075223	Cervix_Ectocervix	28919397
SRR1088832	Cervix_Ectocervix	44415418
SRR1089562	Cervix_Ectocervix	39095304
SRR1096876	Cervix_Ectocervix	36281472
SRR1097035	Cervix_Ectocervix	40214713
SRR1097574	Cervix_Ectocervix	38449025
SRR1077239	Cervix_Endocervix	34694582
SRR1089833	Cervix_Endocervix	36873590
SRR1096057	Cervix_Endocervix	39219624
SRR1098612	Cervix_Endocervix	30165875
SRR1343393	Cervix_Endocervix	35731214
SRR1317653	Colon_Sigmoid	52208049
SRR1319038	Colon_Sigmoid	52180677
SRR1323215	Colon_Sigmoid	45382456
SRR1334055	Colon_Sigmoid	41514139
SRR1334181	Colon_Sigmoid	32745310
SRR1336964	Colon_Sigmoid	45293465
SRR1344122	Colon_Sigmoid	35044416
SRR1405921	Colon_Sigmoid	37995217
SRR1473361	Colon_Sigmoid	40215465
SRR1479370	Colon_Sigmoid	57779683
SRR1069850	Colon_transverse	34086128
SRR1072578	Colon_transverse	34455005
SRR1073217	Colon_transverse	65898650
SRR1073971	Colon_transverse	32703994
SRR1074314	Colon_transverse	38507915
SRR1075729	Colon_transverse	34920718
SRR1076940	Colon_transverse	29868202
SRR1078278	Colon_transverse	46254101
SRR1078948	Colon_transverse	35997438
SRR1079567	Colon_transverse	38262392
SRR1079306	Esophagus_Gastroesophageal_Junction	37068867
SRR1087942	Esophagus_Gastroesophageal_Junction	30194225
SRR1308357	Esophagus_Gastroesophageal_Junction	39619571
SRR1335893	Esophagus_Gastroesophageal_Junction	36093529
SRR1356184	Esophagus_Gastroesophageal_Junction	34053889
SRR1359565	Esophagus_Gastroesophageal_Junction	41946118
SRR1375883	Esophagus_Gastroesophageal_Junction	53812928
SRR1387899	Esophagus_Gastroesophageal_Junction	41942731
SRR1415591	Esophagus_Gastroesophageal_Junction	54357623
SRR1460049	Esophagus_Gastroesophageal_Junction	46923913
SRR1069871	Esophagus_Mucosa	34710807
SRR1350045	Esophagus_Mucosa	44653815
SRR1357733	Esophagus_Mucosa	35062812
SRR1416207	Esophagus_Mucosa	37190705
SRR1432032	Esophagus_Mucosa	33469390
SRR1432408	Esophagus_Mucosa	44462886
SRR1436300	Esophagus_Mucosa	60359515
SRR1437369	Esophagus_Mucosa	39560520
SRR5125457	Esophagus_Mucosa	57194079
SRR5125489	Esophagus_Mucosa	57402203
SRR1072554	Esophagus_Muscularis	37982995
SRR1079806	Esophagus_Muscularis	35960055
SRR1095744	Esophagus_Muscularis	38505432
SRR1329929	Esophagus_Muscularis	41878387
SRR1345692	Esophagus_Muscularis	44201625
SRR1395764	Esophagus_Muscularis	57129193
SRR1408788	Esophagus_Muscularis	40632314
SRR1420191	Esophagus_Muscularis	33753924
SRR3439989	Esophagus_Muscularis	392581602
SRR818622	Esophagus_Muscularis	49681211
SRR1071359	Fallopian_Tube	38636005
SRR1074140	Fallopian_Tube	35858614
SRR1076584	Fallopian_Tube	32308244
SRR1082520	Fallopian_Tube	37958822
SRR1083776	Fallopian_Tube	36967811
SRR1101693	Fallopian_Tube	30403677
SRR1315393	Heart_Atrial_Appendage	59374073
SRR1330944	Heart_Atrial_Appendage	45374434
SRR1335627	Heart_Atrial_Appendage	38506888
SRR1362488	Heart_Atrial_Appendage	24951724
SRR1362824	Heart_Atrial_Appendage	45271803
SRR1384917	Heart_Atrial_Appendage	43714417
SRR1417960	Heart_Atrial_Appendage	49963403
SRR1446393	Heart_Atrial_Appendage	37254934
SRR1479263	Heart_Atrial_Appendage	47414146
SRR662641	Heart_Atrial_Appendage	68514230
SRR1072650	Heart_Left_Ventricle	37506600
SRR1316483	Heart_Left_Ventricle	43909956
SRR1322395	Heart_Left_Ventricle	46011166
SRR1349956	Heart_Left_Ventricle	43445848
SRR1354599	Heart_Left_Ventricle	47491476
SRR1440445	Heart_Left_Ventricle	43369992
SRR1444722	Heart_Left_Ventricle	44571199
SRR1446226	Heart_Left_Ventricle	52247011
SRR1481012	Heart_Left_Ventricle	78567449
SRR814611	Heart_Left_Ventricle	77626065
SRR1085759	Kidney_Cortex	30333350
SRR1317086	Kidney_Cortex	46837007
SRR1329154	Kidney_Cortex	35822053
SRR1396700	Kidney_Cortex	39711890
SRR1420649	Kidney_Cortex	31858609
SRR1432650	Kidney_Cortex	55134515
SRR1437274	Kidney_Cortex	54914592
SRR1445835	Kidney_Cortex	52478637
SRR1490658	Kidney_Cortex	43352120
SRR810007	Kidney_Cortex	73271389
SRR1069141	Liver	52077130
SRR1073435	Liver	35491656
SRR1075804	Liver	32332859
SRR1076022	Liver	38112743
SRR1080117	Liver	35163515
SRR1080294	Liver	41427448
SRR1081184	Liver	39658771
SRR1082151	Liver	46219894
SRR1083983	Liver	38088949
SRR1086256	Liver	39737983
SRR1070358	Lung	41888744
SRR1071568	Lung	56519400
SRR1072150	Lung	40543602
SRR1073119	Lung	29634451
SRR1086728	Lung	31832558
SRR1087559	Lung	31824208
SRR1095695	Lung	38410826
SRR1098074	Lung	36787320
SRR1098785	Lung	33344307
SRR1098998	Lung	40287026
SRR1080790	Minor_Salivary_Gland	35708229
SRR1081589	Minor_Salivary_Gland	50310447
SRR1353600	Minor_Salivary_Gland	37923901
SRR1381185	Minor_Salivary_Gland	40151884
SRR1388459	Minor_Salivary_Gland	35035772
SRR1400931	Minor_Salivary_Gland	40672728
SRR1406348	Minor_Salivary_Gland	46734183
SRR1456492	Minor_Salivary_Gland	54033764
SRR1469390	Minor_Salivary_Gland	33295331
SRR1473778	Minor_Salivary_Gland	51030835
SRR1105057	Muscle_Skeletal	52180611
SRR1347937	Muscle_Skeletal	47870961
SRR1377800	Muscle_Skeletal	47267100
SRR1403366	Muscle_Skeletal	68228679
SRR1458220	Muscle_Skeletal	43913204
SRR613426	Muscle_Skeletal	53034060
SRR660673	Muscle_Skeletal	71537170
SRR661961	Muscle_Skeletal	48942735
SRR808244	Muscle_Skeletal	56325257
SRR815470	Muscle_Skeletal	59135547
SRR1320987	Nerve_Tibial	34449889
SRR1335278	Nerve_Tibial	39376006
SRR1345628	Nerve_Tibial	42699237
SRR1408267	Nerve_Tibial	43202581
SRR1417224	Nerve_Tibial	52564304
SRR1453504	Nerve_Tibial	38204536
SRR612611	Nerve_Tibial	43243746
SRR613030	Nerve_Tibial	45976321
SRR662414	Nerve_Tibial	82112155
SRR663657	Nerve_Tibial	65507466
SRR1073389	Ovary	41314008
SRR1073878	Ovary	38576819
SRR1075360	Ovary	40361484
SRR1078042	Ovary	32496266
SRR1078636	Ovary	38894478
SRR1078735	Ovary	31981690
SRR1082352	Ovary	38279857
SRR1082471	Ovary	48699677
SRR1088856	Ovary	38772889
SRR1090698	Ovary	41350993
SRR1072972	Pancreas	32660204
SRR1073167	Pancreas	33566561
SRR1360766	Pancreas	39427582
SRR1367630	Pancreas	45060082
SRR1381953	Pancreas	32281523
SRR1390391	Pancreas	42225608
SRR1416773	Pancreas	47073563
SRR1455783	Pancreas	50759598
SRR1475128	Pancreas	31340357
SRR598792	Pancreas	104047000
SRR1309638	Pituitary	35192586
SRR1345329	Pituitary	36886692
SRR1366707	Pituitary	41146318
SRR1384713	Pituitary	39138912
SRR1392883	Pituitary	43487874
SRR1435372	Pituitary	49171917
SRR1473567	Pituitary	33612558
SRR1474041	Pituitary	51012031
SRR5125406	Pituitary	53826970
SRR816517	Pituitary	60400450
SRR1075126	Prostate	33590598
SRR1075530	Prostate	53490248
SRR1083732	Prostate	36478925
SRR1091990	Prostate	27807502
SRR1092913	Prostate	37587852
SRR1340721	Prostate	42330245
SRR1414332	Prostate	27818480
SRR1476507	Prostate	40480946
SRR1478679	Prostate	52827770
SRR813108	Prostate	49150506
SRR1311916	Skin_Not_Sun_Exposed	40159465
SRR1312124	Skin_Not_Sun_Exposed	43378514
SRR1349978	Skin_Not_Sun_Exposed	52467279
SRR1381973	Skin_Not_Sun_Exposed	46188631
SRR1444023	Skin_Not_Sun_Exposed	37438571
SRR1481260	Skin_Not_Sun_Exposed	39805641
SRR1485812	Skin_Not_Sun_Exposed	39162979
SRR1487043	Skin_Not_Sun_Exposed	32585014
SRR658837	Skin_Not_Sun_Exposed	29310472
SRR663525	Skin_Not_Sun_Exposed	42005348
SRR1074041	Skin_Sun_Exposed	52580949
SRR1078234	Skin_Sun_Exposed	37339476
SRR1308756	Skin_Sun_Exposed	40394739
SRR1319221	Skin_Sun_Exposed	40536194
SRR1471713	Skin_Sun_Exposed	47180081
SRR1478207	Skin_Sun_Exposed	50005492
SRR1479595	Skin_Sun_Exposed	41501521
SRR1490313	Skin_Sun_Exposed	47232700
SRR1500822	Skin_Sun_Exposed	33573947
SRR655840	Skin_Sun_Exposed	47823643
SRR1076046	Small_Intestine_Terminal_Ileum	44228800
SRR1087680	Small_Intestine_Terminal_Ileum	39450369
SRR1326845	Small_Intestine_Terminal_Ileum	36917519
SRR1337749	Small_Intestine_Terminal_Ileum	46031718
SRR1340762	Small_Intestine_Terminal_Ileum	37777496
SRR1365767	Small_Intestine_Terminal_Ileum	49558286
SRR1366412	Small_Intestine_Terminal_Ileum	38119936
SRR1380436	Small_Intestine_Terminal_Ileum	79584053
SRR1436717	Small_Intestine_Terminal_Ileum	44904703
SRR1436904	Small_Intestine_Terminal_Ileum	52225141
SRR1073507	Spleen	45191783
SRR1084055	Spleen	37645196
SRR1101765	Spleen	46679556
SRR1351557	Spleen	64411467
SRR1352639	Spleen	48178740
SRR1370495	Spleen	49735825
SRR1391961	Spleen	38534922
SRR1415510	Spleen	36602596
SRR1456991	Spleen	40377459
SRR1477363	Spleen	38867333
SRR1071761	Stomach	38223323
SRR1088782	Stomach	33354212
SRR1102369	Stomach	50125893
SRR1309723	Stomach	44826130
SRR1365679	Stomach	43166769
SRR1447416	Stomach	36555229
SRR1453831	Stomach	32409802
SRR1474440	Stomach	38345489
SRR1498249	Stomach	49825152
SRR5125431	Stomach	58857338
SRR1069734	Testis	43772817
SRR1071379	Testis	38875153
SRR1072845	Testis	35842902
SRR1073531	Testis	34630252
SRR1075607	Testis	57736413
SRR1076490	Testis	40781509
SRR1078612	Testis	51583296
SRR1079455	Testis	64211737
SRR1081357	Testis	28648911
SRR1081401	Testis	35688335
SRR1099520	Thyroid	29834414
SRR1323914	Thyroid	41788231
SRR1339508	Thyroid	36954750
SRR1406502	Thyroid	32525729
SRR1479085	Thyroid	37264178
SRR1479549	Thyroid	46521095
SRR597952	Thyroid	44664433
SRR659851	Thyroid	39100327
SRR809043	Thyroid	52939891
SRR821207	Thyroid	54299045
SRR1073483	Uterus	31512117
SRR1078212	Uterus	35430791
SRR1097929	Uterus	34368648
SRR1360280	Uterus	41260170
SRR1361138	Uterus	37474844
SRR1388257	Uterus	47186204
SRR1459147	Uterus	42795681
SRR1479826	Uterus	33263462
SRR1499584	Uterus	66483941
SRR808704	Uterus	72036525
SRR1072129	Vagina	40858799
SRR1073045	Vagina	31826821
SRR1073095	Vagina	47348303
SRR1083171	Vagina	38797219
SRR1328464	Vagina	44867623
SRR1330474	Vagina	40282863
SRR1340989	Vagina	37246832
SRR1354159	Vagina	48092944
SRR1455969	Vagina	34065394
SRR815944	Vagina	55273632
SRR1070813	Whole_blood	35407085
SRR1076847	Whole_blood	38862904
SRR1079259	Whole_blood	42020361
SRR1080998	Whole_blood	42811904
SRR1083657	Whole_blood	40573464
SRR1084577	Whole_blood	47731059
SRR1089399	Whole_blood	53117131
SRR1090508	Whole_blood	47354454
SRR1090907	Whole_blood	33268758
SRR1091452	Whole_blood	34749878
