## Supplementary material for "Alternatively Spliced Dual-Coding Regions Contribute to the Human Gene Regulatory Program": Table S4

### Sheet: Table_S2
Table S3. Mouse Tissue Expression Samples and Libray Sizes
sample	tissue	lib_size
SRR5273634	Liver	17522084
SRR5273635	Brain	16395942
SRR5273636	Liver	16226554
SRR5273637	Brain	16776862
SRR5273638	Liver	18354994
SRR5273639	Brain	17204360
SRR5273640	Liver	16335928
SRR5273641	Brain	15217384
SRR5273642	Uterus	13088998
SRR5273643	Muscle	13324746
SRR5273644	Intestine_large	15929698
SRR5273645	Intestine_small	14394344
SRR5273646	Stomach	12753118
SRR5273647	Stomach	10775136
SRR5273649	Ovary	12932612
SRR5273651	Heart	16267146
SRR5273652	Lung	25718404
SRR5273653	Spleen	19163230
SRR5273654	Adrenal_Gland	18209174
SRR5273655	Kidney	11498940
SRR5273656	Liver	17550488
SRR5273657	Brain	14413008
SRR5273658	Uterus	16634642
SRR5273659	Muscle	13720922
SRR5273660	Intestine_large	16956540
SRR5273661	Intestine_small	19805008
SRR5273662	Stomach	15808668
SRR5273663	Stomach	17775356
SRR5273665	Ovary	16707226
SRR5273667	Heart	12309714
SRR5273668	Lung	18187142
SRR5273669	Spleen	17888364
SRR5273670	Adrenal_Gland	13641560
SRR5273671	Kidney	13957388
SRR5273672	Liver	16213910
SRR5273673	Brain	14090724
SRR5273675	Muscle	19778200
SRR5273676	Intestine_large	20086552
SRR5273677	Intestine_small	19032732
SRR5273678	Stomach	18013146
SRR5273679	Stomach	13669216
SRR5273681	Testis	14579574
SRR5273683	Heart	20565324
SRR5273684	Lung	21740896
SRR5273685	Spleen	18835422
SRR5273686	Adrenal_Gland	16682578
SRR5273687	Kidney	14520700
SRR5273688	Liver	16307560
SRR5273689	Brain	16084146
SRR5273691	Muscle	16513238
SRR5273692	Intestine_large	19979632
SRR5273693	Intestine_small	18977292
SRR5273694	Stomach	15837544
SRR5273695	Stomach	12584128
SRR5273697	Testis	18019842
SRR5273699	Heart	19081394
SRR5273700	Lung	20698994
SRR5273701	Spleen	19155814
SRR5273702	Adrenal_Gland	18117478
SRR5273703	Kidney	13927742
SRR5273704	Liver	17577964
SRR5273705	Brain	15462026
