## Supplementary material for "Alternatively Spliced Dual-Coding Regions Contribute to the Human Gene Regulatory Program": Table S5

### Sheet: Sheet1
Table S4. Tissue correspondance between GTEx and Mouse expression datasets.
Li_2017_mice_tissue_name	matched_tissue_name
Adrenal_gland	Adrenal_Gland
Brain	Brain
Intestine_large	Intestine_large
Heart	Heart
Kidney	Kidney
Liver	Liver
Lung	Lung
Muscle	Muscle
Ovary	Ovary
Intestine_small	Intestine_small
Spleen	Spleen
Stomach	Stomach
Stomach_forestomach	Stomach
Testis	Testis
Uterus	Uterus
GTEx_human_tissue_name	matched_tissue_name
Adrenal_Gland	Adrenal_Gland
Brain_Cerebellar_Hemisphere	Brain
Brain_Cerebellum	Brain
Colon_Sigmoid	Intestine_large
Colon_transverse	Intestine_large
Heart_Left_Ventricle	Heart
Kidney_Cortex	Kidney
Liver	Liver
Lung	Lung
Muscle_Skeletal	Muscle
Ovary	Ovary
Small_Intestine_Terminal_Ileum	Intestine_small
Spleen	Spleen
Stomach	Stomach
Testis	Testis
Uterus	Uterus
