## Supplementary material for "Alternatively Spliced Dual-Coding Regions Contribute to the Human Gene Regulatory Program": Table S6

### Sheet: Sheet1
Table S5. Mouse Exon-Exon junctions at select human DCR orthologs for Tissue-specific expression quantification
human_DCR_id	gene	mm39_approximate_location	canonical_frame_junction_5'	alternative_frame_junction_5'	gene strand	can_frame_junction (in gene orientation)	alt_frame_junction	link
523	MADD	chr2:90,969,080-90,969,100	TCTTTAATTTCAGGAACAAATTCTTCCAGGAC	TCTTTAATTTCAGGAACTGGTTGTGCATGAAC	-	GTCCTGGAAGAATTTGTTCCTGAAATTAAAGA	GTTCATGCACAACCAGTTCCTGAAATTAAAGA	https://genome.ucsc.edu/cgi-bin/hgTracks?db=mm39&lastVirtModeType=default&lastVirtModeExtraState=&virtModeType=default&virtMode=0&nonVirtPosition=&position=chr2%3A90969032%2D90969137&hgsid=3245114129_b6mPtSdkAOMTVopWn37bWY8TNE0E
1287	MKNK1	chr4:115,733,415-115,735,265	TCCATGGGTACAAGGGAAACAGCAGCACCATG	CGCAAGTCCTTCAGAGAAACAGCAGCACCATG	+	TCCATGGGTACAAGGGAAACAGCAGCACCATG	CGCAAGTCCTTCAGAGAAACAGCAGCACCATG	https://genome.ucsc.edu/cgi-bin/hgTracks?db=mm39&lastVirtModeType=default&lastVirtModeExtraState=&virtModeType=default&virtMode=0&nonVirtPosition=&position=chr4%3A115733415%2D115735265&hgsid=3245143249_e0cu1A0RlA6LjtqdAlMxtLzsWi2L
638	SLC35A2	chrX:7,755,935-7,756,018	AGCTGCCACTTTCCAGGTGACATATCAGCTGA	AGCTGCCACTTTCCAGCCTTCCCCGAGGTGCA	+	AGCTGCCACTTTCCAGGTGACATATCAGCTGA	AGCTGCCACTTTCCAGCCTTCCCCGAGGTGCA	https://genome.ucsc.edu/cgi-bin/hgTracks?db=mm39&lastVirtModeType=default&lastVirtModeExtraState=&virtModeType=default&virtMode=0&nonVirtPosition=&position=chrX%3A7755935%2D7756018&hgsid=3245143249_e0cu1A0RlA6LjtqdAlMxtLzsWi2L
1912	MPZL1	chr1:165,421,220-165,421,249	CGTAAATGACTGGGCCCTGGTGAGATCCGGCG	CGTAAATGACTGGGCCCCGGTATAATCCCGCT	-	CGCCGGATCTCACCAGGGCCCAGTCATTTACG	AGCGGGATTATACCGGGGCCCAGTCATTTACG	https://genome.ucsc.edu/cgi-bin/hgTracks?db=mm39&lastVirtModeType=default&lastVirtModeExtraState=&virtModeType=default&virtMode=0&nonVirtPosition=&position=chr1%3A165421220%2D165421249&hgsid=3245143249_e0cu1A0RlA6LjtqdAlMxtLzsWi2L
			CGTAAATGACTGGGCCCGACACGGCGCTGTCG		-	CGACAGCGCCGTGTCGGGCCCAGTCATTTACG
907	AMPD2	chr3:107,992,559-107,992,613	AGACCGCTTCGAGCTTCTGGAGCGGCAGCGGA	AGCGGCTGAACAACTCCTGGAGCGGCAGCGGA	-	TCCGCTGCCGCTCCAGAAGCTCGAAGCGGTCT	TCCGCTGCCGCTCCAGGAGTTGTTCAGCCGCT	https://genome.ucsc.edu/cgi-bin/hgTracks?db=mm39&lastVirtModeType=default&lastVirtModeExtraState=&virtModeType=default&virtMode=0&nonVirtPosition=&position=chr3%3A107992559%2D107992613&hgsid=3245285695_ZUswrGLTU9RFfGkUlgA127yHfgqI
1278	GRB7	chr11:98,345,405-98,345,428	AGGGCCTGGTGGATGGTGTGTTCCTGGTCCGG	TCGAGCCTCAGCGCAGTGTGTTCCTGGTCCGG	+	AGGGCCTGGTGGATGGTGTGTTCCTGGTCCGG	TCGAGCCTCAGCGCAGTGTGTTCCTGGTCCGG	https://genome.ucsc.edu/cgi-bin/hgTracks?db=mm39&lastVirtModeType=default&lastVirtModeExtraState=&virtModeType=default&virtMode=0&nonVirtPosition=&position=chr11%3A98345405%2D98345428&hgsid=3245285695_ZUswrGLTU9RFfGkUlgA127yHfgqI
518	ATP2B4	chr1:133,634,706-133,634,747	GTTTGACGACTCTGATCTGAGTCTGAATCCGG	GTTTGACGACTCTGATTGCCCACAGGAGGAGA	-	CCGGATTCAGACTCAGATCAGAGTCGTCAAAC	TCTCCTCCTGTGGGCAATCAGAGTCGTCAAAC	https://genome.ucsc.edu/cgi-bin/hgTracks?db=mm39&lastVirtModeType=default&lastVirtModeExtraState=&virtModeType=default&virtMode=0&nonVirtPosition=&position=chr1%3A133634706%2D133634747&hgsid=3245285695_ZUswrGLTU9RFfGkUlgA127yHfgqI
781	RGS12	chr5:35,189,203-35,189,265	TTGGACGAAGCAGAGGAGTTTTTTGAGCTCAT	AAACCACTTGGCTATGAGTTTTTTGAGCTCAT	+	TTGGACGAAGCAGAGGAGTTTTTTGAGCTCAT	AAACCACTTGGCTATGAGTTTTTTGAGCTCAT	https://genome.ucsc.edu/cgi-bin/hgTracks?db=mm39&lastVirtModeType=default&lastVirtModeExtraState=&virtModeType=default&virtMode=0&nonVirtPosition=&position=chr5%3A35189203%2D35189265&hgsid=3245285695_ZUswrGLTU9RFfGkUlgA127yHfgqI
1664	PBX1	chr1:168,023,299-168,023,370	GGCGAAGGGTATCCACCTGTGATTGCACGTTG	GGCGAAGGGTATCCACCCGCTGAGTTGGGAGT	-	CAACGTGCAATCACAGGTGGATACCCTTCGCC	ACTCCCAACTCAGCGGGTGGATACCCTTCGCC	https://genome.ucsc.edu/cgi-bin/hgTracks?db=mm39&lastVirtModeType=default&lastVirtModeExtraState=&virtModeType=default&virtMode=0&nonVirtPosition=&position=chr1%3A168023299%2D168023370&hgsid=3245544721_Ast3crz6mARyzdpgkJYLeybiyDAA
			GGCGAAGGGTATCCACCTGGGAGACTGTGATG			CATCACAGTCTCCCAGGTGGATACCCTTCGCC
1450	MAGI1	chr6:93,655,875-93,659,474	CTGTCGCTGCTGGGGTCATATTCTGGGACTGA	CTGTCGCTGCTGGGGTCGTAGTTTGATTATGG	-	TCAGTCCCAGAATATGACCCCAGCAGCGACAG	CCATAATCAAACTACGACCCCAGCAGCGACAG	https://genome.ucsc.edu/cgi-bin/hgTracks?db=mm39&lastVirtModeType=default&lastVirtModeExtraState=&virtModeType=default&virtMode=0&nonVirtPosition=&position=chr6%3A93655875%2D93659474&hgsid=3245544721_Ast3crz6mARyzdpgkJYLeybiyDAA
774	ATP2B1	chr10:98,854,726-98,854,780	CAGAATCCAAACACAGATCCGAGTGGTGAATG	TCTACTACTGTGGGGTATCCGAGTGGTGAATG	+	CAGAATCCAAACACAGATCCGAGTGGTGAATG	TCTACTACTGTGGGGTATCCGAGTGGTGAATG	https://genome.ucsc.edu/cgi-bin/hgTracks?db=mm39&lastVirtModeType=default&lastVirtModeExtraState=&virtModeType=default&virtMode=0&nonVirtPosition=&position=chr10%3A98854726%2D98854780&hgsid=3245544721_Ast3crz6mARyzdpgkJYLeybiyDAA
1630	MARK4	chr7:19,163,235-19,163,283	AGGTTCGTCTGTGACCCTTCGGGTCAGTTTGG	AGGTTCGTCTGTGACCTGATTTTGGATCCCTG	-	CCAAACTGACCCGAAGGGTCACAGACGAACCT	CAGGGATCCAAAATCAGGTCACAGACGAACCT	https://genome.ucsc.edu/cgi-bin/hgTracks?db=mm39&lastVirtModeType=default&lastVirtModeExtraState=&virtModeType=default&virtMode=0&nonVirtPosition=&position=chr7%3A19163235%2D19163283&hgsid=3245544721_Ast3crz6mARyzdpgkJYLeybiyDAA
